# Leveraging a new data resource to define the response of *C. neoformans* to environmental signals

**DOI:** 10.1101/2023.04.19.537239

**Authors:** Yu Sung Kang, Jeffery Jung, Holly Brown, Chase Mateusiak, Tamara L. Doering, Michael R. Brent

**Author notes:** These authors contributed equally (Yu Sung Kang, Jeffery Jung). Corresponding author Michael Brent, http://mblab.wustl.edu, Campus Box 8510, Washington University, Saint Louis, MO 63130.

## Abstract

*Cryptococcus neoformans* is an opportunistic fungal pathogen with a polysaccharide capsule that becomes greatly enlarged in the mammalian host and during *in vitro* growth under host-like conditions. To understand how individual environmental signals affect capsule size and gene expression, we grew cells in all combinations of five signals implicated in capsule size and systematically measured cell and capsule sizes. We also sampled these cultures over time and performed RNA-Seq in quadruplicate, yielding 881 RNA-Seq samples. Analysis of the resulting data sets showed that capsule induction in tissue culture medium, typically used to represent host-like conditions, requires the presence of either CO_2_ or exogenous cyclic AMP (cAMP). Surprisingly, adding either of these pushes overall gene expression in the opposite direction from tissue culture media alone, even though both are required for capsule development. Another unexpected finding was that rich medium blocks capsule growth completely. Statistical analysis further revealed many genes whose expression is associated with capsule thickness; deletion of one of these significantly reduced capsule size. Beyond illuminating capsule induction, our massive, uniformly collected dataset will be a significant resource for the research community.

**IMPORTANCE:** *Cryptococcus neoformans* is an opportunistic yeast that kills ∼150,000 people each year. This major impact on human health makes it imperative to understand the basic biology of *C. neoformans* and the factors that mediate its virulence. One key virulence factor is a polysaccharide capsule that expands greatly during infection. To help define capsule synthesis and fungal biology, we provided cells with many different combinations of host-like signals and sampled the cultures over time for transcriptional analysis. The resulting time resolved data set is by far the largest gene expression resource ever produced for *C. neoformans* (881 RNA-seq samples), further enriched by accompanying capsule images and measurements. It revealed surprising findings, including that rich medium suppresses capsule size regardless of other signals. This landmark data resource will be enormously valuable to the research community as it continues to define the relationships between environmental signals and cryptococcal gene expression, biology, and virulence.

---

Late in the 19^th^ century, several scientific articles described a budding yeast with a distinctive capsule, now called *Cryptococcus neoformans*. Today, we know *C. neoformans* as the main causative agent of a deadly meningitis that kills close to 150,000 people each year worldwide^1^. We also know much about the capsule that surrounds this pathogen, including the chemical structure of the polysaccharides that compose it, its key role in disease, and the fact that it is exquisitely sensitive to environmental conditions.^2^ Upon entry to a mammalian host, the capsule dramatically increases in thickness, from a barely perceptible structure to a distinctive shell whose thickness can exceed the cell’s diameter.^3^ Enlarged capsules inhibit phagocytosis of the yeast by host immune cells and shed capsule polysaccharides inhibit host defenses.^4^ The importance of this material in cryptococcal pathogenesis is amply supported by the reduced virulence of strains in which capsule is altered or dysregulated.^2^

Multiple *in vitro* conditions induce the growth of cryptococcal capsule.^5-10^ Conditions that reflect aspects of the mammalian host environment are of particular interest, such as those that incorporate tissue culture medium (TCM) or mammalian serum^9^, human body temperature (37 °C), physiological pH (7.35-7.45),^6,9-12^ host-like CO_2_ concentrations (∼5%)^6^, or nutrient limitations typical of the host environment.^7^

Cyclic AMP (cAMP) signaling is required for capsule growth and virulence of *C. neoformans*.^3,13^ This pathway has been well described in *Saccharomyces cerevisiae*^14,15^ and much of the machinery is also found in *C. neoformans*.^13^ Cellular levels of cAMP reflect its formation from ATP by Cac1 (adenylyl cyclase) and degradation by Pde1 and Pde2 (phosphodiesterases). cAMP binds the repressive subunit of the protein kinase A (PKA) complex, Pkr1, causing it to separate from the catalytic subunit, Pka1. This activates Pka1, allowing it to phosphorylate transcription factors that are central in capsule regulation, including Nrg1^16^ and Rim101^17^. In growth conditions where capsule is normally induced, strains lacking Cac1^3,18^ or Pka1^17,19^ fail to do so. In the same conditions Pkr1-deficient mutants make larger capsules than wild-type (WT) cells^3,20^.

In this paper, we assess key features of capsule inducing conditions, which we call *signals*, focusing on five of them: tissue-culture medium (DMEM or RPMI), temperature (37 °C), CO_2_ (5%), exogenous cAMP, and the addition of buffer. We previously showed that 1,10-phenanthroline, which inhibits transcription, completely blocks capsule growth.^21,22^ We have now systematically explored the effects of these signals on gene expression, cell size, and capsule size, both individually and in combination, over time. We also assessed the effects of deleting several cAMP pathway genes. Our analysis of almost 900 RNA-seq samples and over 5,000 micrographs has allowed us to trace capsule-inducing signals through their effects on gene expression to their ultimate effects on capsule size. This large, uniformly collected dataset, which will be a significant resource for the research community, also enabled us to identify the changes in gene expression that are most consistently associated with capsule growth across a wide range of growth conditions and genetic perturbations. We further discovered that capsule induction is blocked by rich medium under multiple growth conditions and identified new genes that are required for normal capsule thickness.
