## Supplementary material for "Leveraging a new data resource to define the response of *C. neoformans* to environmental signals": File S5

CapsulePhenotype	G1_S_combined	PhosphateAssociatedGenes	M	G2	MG1	iESR	NCR
CNAG_03158	CNAG_05820	CNAG_06751	CNAG_01536	CNAG_04601	CNAG_03503	CNAG_03769	CNAG_05653
CNAG_05861	CNAG_04226	CNAG_02777	CNAG_03464	CNAG_00930	CNAG_04505	CNAG_03525	CNAG_07448
CNAG_04353	CNAG_03525	CNAG_05075	CNAG_02307	CNAG_02604	CNAG_00179	CNAG_01421	CNAG_06034
CNAG_05420	CNAG_01882	CNAG_05459	CNAG_06832	CNAG_04794	CNAG_03769	CNAG_04080	CNAG_01026
CNAG_07470	CNAG_01421	CNAG_02944	CNAG_05975	CNAG_00539	CNAG_01089	CNAG_00115	CNAG_02048
CNAG_03894	CNAG_05439	CNAG_06115	CNAG_06913	CNAG_03274	CNAG_04652	CNAG_01005	CNAG_00308
CNAG_02566	CNAG_01333	CNAG_01263	CNAG_01421	CNAG_02049	CNAG_03326	CNAG_01307	CNAG_01680
CNAG_05081	CNAG_06552	CNAG_06377	CNAG_03326	CNAG_07799	CNAG_06917	CNAG_01686	CNAG_04635
CNAG_01371	CNAG_03748	CNAG_03824	CNAG_02816	CNAG_00977	CNAG_06428	CNAG_05420	CNAG_07944
CNAG_03818	CNAG_00744		CNAG_06301	CNAG_02095	CNAG_07781	CNAG_04625	CNAG_02888
CNAG_00156	CNAG_00709		CNAG_03191	CNAG_05615	CNAG_03385	CNAG_04981	CNAG_02049
CNAG_00769	CNAG_01023		CNAG_07519	CNAG_03898	CNAG_04052	CNAG_02584	CNAG_00879
CNAG_03438	CNAG_01144		CNAG_03572	CNAG_02539	CNAG_00125	CNAG_03054	CNAG_00514
CNAG_02153	CNAG_05828		CNAG_04931	CNAG_00635	CNAG_04931	CNAG_02182	CNAG_03420
CNAG_06276	CNAG_03116		CNAG_04794	CNAG_00418	CNAG_07464	CNAG_04931	CNAG_00235
CNAG_01523	CNAG_06607		CNAG_05554	CNAG_04948	CNAG_03450	CNAG_00074	CNAG_01577
CNAG_06301	CNAG_01566		CNAG_07865	CNAG_00682	CNAG_05097	CNAG_01615	CNAG_04616
CNAG_06591	CNAG_01615		CNAG_00914	CNAG_05861	CNAG_04687	CNAG_00269	CNAG_01535
CNAG_00440	CNAG_04718		CNAG_04148	CNAG_00730	CNAG_06487	CNAG_05521	CNAG_01076
CNAG_05563	CNAG_05752		CNAG_04898	CNAG_04990	CNAG_01575	CNAG_06359	CNAG_02465
CNAG_00570	CNAG_05591		CNAG_03465	CNAG_00560	CNAG_03080	CNAG_04635	CNAG_04632
CNAG_05431	CNAG_03286		CNAG_00815	CNAG_00519	CNAG_01464	CNAG_07347	CNAG_00457
CNAG_02797	CNAG_07862		CNAG_00539	CNAG_06348	CNAG_02100	CNAG_07561	CNAG_01930
CNAG_07506	CNAG_01677		CNAG_03989	CNAG_03902	CNAG_05480	CNAG_02444	CNAG_00078
CNAG_00883	CNAG_01954		CNAG_07799	CNAG_05701	CNAG_04920	CNAG_04879	CNAG_06370
CNAG_03582	CNAG_00300		CNAG_07363	CNAG_05663	CNAG_00343	CNAG_02049	CNAG_02366
CNAG_05222	CNAG_01813		CNAG_07851	CNAG_01373	CNAG_00099	CNAG_05293	CNAG_04758
CNAG_00396	CNAG_07873		CNAG_07499	CNAG_00172	CNAG_07580	CNAG_06010	CNAG_01108
CNAG_07464	CNAG_03988		CNAG_02194	CNAG_01824	CNAG_00792	CNAG_00977	CNAG_04625
CNAG_07554	CNAG_05808		CNAG_01879	CNAG_05558	CNAG_02430	CNAG_06622	CNAG_07902
CNAG_00623	CNAG_06666		CNAG_05513	CNAG_00869	CNAG_02217	CNAG_06759	CNAG_03662
CNAG_04730	CNAG_04867		CNAG_04104	CNAG_05996	CNAG_00800	CNAG_01355	CNAG_05602
CNAG_07680	CNAG_00105		CNAG_05640	CNAG_05692	CNAG_07636	CNAG_01930	CNAG_03960
CNAG_01890	CNAG_07531		CNAG_03962	CNAG_01922	CNAG_00596	CNAG_02133	CNAG_02893
CNAG_05562	CNAG_02884		CNAG_00854	CNAG_00660	CNAG_02977	CNAG_06750	CNAG_04141
CNAG_04312	CNAG_04577		CNAG_03341	CNAG_07922	CNAG_04213	CNAG_01879	CNAG_06875
CNAG_00600	CNAG_01896		CNAG_01907	CNAG_04215	CNAG_02099	CNAG_01750	CNAG_00934
CNAG_03202	CNAG_01403		CNAG_02095	CNAG_00556	CNAG_03019	CNAG_03347	CNAG_05907
CNAG_01845	CNAG_02095		CNAG_01372	CNAG_04575	CNAG_02262	CNAG_04611	CNAG_01161
CNAG_02885	CNAG_00702		CNAG_03438	CNAG_03144	CNAG_07499	CNAG_00651	CNAG_02539
CNAG_01626	CNAG_05615		CNAG_06215	CNAG_05425	CNAG_06759	CNAG_05113	CNAG_06890
CNAG_03120	CNAG_07909		CNAG_01223	CNAG_07849	CNAG_03772	CNAG_05081	CNAG_00581
CNAG_01172	CNAG_07693		CNAG_01679	CNAG_00026	CNAG_06495	CNAG_04577	CNAG_03542
CNAG_02215	CNAG_06118		CNAG_01384	CNAG_04064	CNAG_06290	CNAG_01896	CNAG_02151
CNAG_00721	CNAG_01223		CNAG_00072	CNAG_02748	CNAG_05324	CNAG_01000	CNAG_00193
CNAG_01551	CNAG_04603		CNAG_06640	CNAG_04746	CNAG_03410	CNAG_00334
CNAG_04969	CNAG_06654		CNAG_00796	CNAG_04882	CNAG_02085	CNAG_01893
CNAG_00268	CNAG_05216		CNAG_00730	CNAG_05470	CNAG_02990	CNAG_03438
CNAG_07701	CNAG_02225		CNAG_04795	CNAG_06901	CNAG_06085	CNAG_00537
CNAG_02236	CNAG_01665		CNAG_03398	CNAG_06599	CNAG_02974	CNAG_02283
CNAG_05218	CNAG_02563		CNAG_00598	CNAG_02039	CNAG_06808	CNAG_01044
CNAG_02029	CNAG_01064		CNAG_06348	CNAG_05186	CNAG_04487	CNAG_03400
CNAG_05650	CNAG_03785		CNAG_06644	CNAG_06370	CNAG_02857	CNAG_00396
CNAG_04505	CNAG_04692		CNAG_00343	CNAG_00356	CNAG_04485	CNAG_01526
CNAG_05703	CNAG_05429		CNAG_06242	CNAG_02356	CNAG_00138	CNAG_01973
CNAG_03670	CNAG_02771		CNAG_06835	CNAG_06335	CNAG_05504	CNAG_01138
CNAG_04864	CNAG_06142		CNAG_05134	CNAG_07902	CNAG_05379	CNAG_03785
CNAG_01106	CNAG_04731		CNAG_00897	CNAG_01351	CNAG_05387	CNAG_00707
CNAG_00375	CNAG_00718		CNAG_04997	CNAG_03826	CNAG_02195	CNAG_06640
CNAG_00193	CNAG_04742		CNAG_04651	CNAG_02561	CNAG_03438	CNAG_04415
CNAG_06762	CNAG_04170		CNAG_06329	CNAG_06119	CNAG_06521	CNAG_07372
CNAG_01062	CNAG_03308		CNAG_06967	CNAG_03866	CNAG_05075	CNAG_05652
CNAG_04514	CNAG_03080		CNAG_04848	CNAG_06385	CNAG_03482	CNAG_01727
CNAG_05771	CNAG_06501		CNAG_04614	CNAG_01840	CNAG_04621	CNAG_03991
CNAG_04821	CNAG_01285		CNAG_06290	CNAG_06338	CNAG_00823	CNAG_05671
CNAG_04457	CNAG_06079		CNAG_01264	CNAG_04098	CNAG_01164	CNAG_00921
CNAG_01232	CNAG_01106		CNAG_04183	CNAG_02505		CNAG_00393
CNAG_05538	CNAG_03993		CNAG_00788	CNAG_03622		CNAG_04433
CNAG_03409	CNAG_00991		CNAG_06241	CNAG_06322		CNAG_01849
CNAG_05600	CNAG_05809		CNAG_00869	CNAG_00716		CNAG_04850
CNAG_03561	CNAG_04984		CNAG_02217	CNAG_04453		CNAG_06443
CNAG_05176	CNAG_00911		CNAG_01674	CNAG_05406		CNAG_05480
CNAG_04837	CNAG_01573		CNAG_02493	CNAG_02048		CNAG_06809
CNAG_04753	CNAG_00064		CNAG_03517	CNAG_02676		CNAG_05020
CNAG_06719	CNAG_07801		CNAG_05815	CNAG_02994		CNAG_01904
CNAG_02675	CNAG_07794		CNAG_04575	CNAG_06029		CNAG_03765
CNAG_03153	CNAG_04183		CNAG_07437	CNAG_02829		CNAG_03196
CNAG_06632	CNAG_03229		CNAG_02050	CNAG_02195		CNAG_03824
CNAG_02233	CNAG_03828		CNAG_05115	CNAG_03004		CNAG_01216
CNAG_00130	CNAG_00085		CNAG_00597			CNAG_05658
CNAG_03811	CNAG_03171		CNAG_00108			CNAG_00575
CNAG_02389	CNAG_04297		CNAG_05459			CNAG_00932
CNAG_04215	CNAG_05674		CNAG_02958			CNAG_04040
CNAG_05535	CNAG_05299		CNAG_00680			CNAG_01835
CNAG_05005	CNAG_02285		CNAG_04920			CNAG_00061
CNAG_04804	CNAG_01656		CNAG_06853			CNAG_04961
CNAG_01014	CNAG_01167		CNAG_01468			CNAG_02257
CNAG_04586	CNAG_01163		CNAG_05470			CNAG_03233
CNAG_03183	CNAG_01276		CNAG_03763			CNAG_05292
CNAG_00559	CNAG_04575		CNAG_02862			CNAG_03960
CNAG_05392	CNAG_03023		CNAG_03565			CNAG_06290
CNAG_06751	CNAG_01169		CNAG_02777			CNAG_07801
CNAG_00363	CNAG_01257		CNAG_03772			CNAG_03777
CNAG_06809	CNAG_02682		CNAG_06587			CNAG_04122
CNAG_06086	CNAG_03331		CNAG_03273			CNAG_02974
CNAG_06051	CNAG_03385		CNAG_00895			CNAG_02181
CNAG_02008	CNAG_02654		CNAG_06922			CNAG_01745
CNAG_05965	CNAG_01815		CNAG_02085			CNAG_02891
CNAG_03167	CNAG_00299		CNAG_02039			CNAG_05650
CNAG_04640	CNAG_03808		CNAG_01233			CNAG_05243
CNAG_00460	CNAG_01346		CNAG_01236			CNAG_01232
CNAG_01162	CNAG_00594		CNAG_05825			CNAG_00995
CNAG_06730	CNAG_07599		CNAG_01588			CNAG_05005
CNAG_02877	CNAG_02491		CNAG_05387			CNAG_02801
CNAG_04878	CNAG_06725		CNAG_02784			CNAG_04337
CNAG_05216	CNAG_01316		CNAG_01351			CNAG_02888
CNAG_03115	CNAG_07686		CNAG_06971			CNAG_00836
CNAG_00415	CNAG_06634		CNAG_03707			CNAG_05678
CNAG_03648	CNAG_03184		CNAG_01354			CNAG_04485
CNAG_01720	CNAG_05847		CNAG_03215			CNAG_01823
CNAG_04230	CNAG_05374		CNAG_02561			CNAG_01889
CNAG_04012	CNAG_06914		CNAG_05324			CNAG_01947
CNAG_04678	CNAG_06508		CNAG_06182			CNAG_04538
CNAG_01704	CNAG_04648		CNAG_06119			CNAG_05400
CNAG_02799	CNAG_04272		CNAG_07685			CNAG_03482
CNAG_05292	CNAG_06370		CNAG_02893			CNAG_05299
CNAG_02802	CNAG_04278		CNAG_02107			CNAG_06584
CNAG_07901	CNAG_03983		CNAG_03619			CNAG_04621
CNAG_03116	CNAG_00472		CNAG_02670			CNAG_01350
CNAG_03914	CNAG_00720		CNAG_04535			CNAG_02285
CNAG_01905	CNAG_00770		CNAG_04468			CNAG_04219
CNAG_04184	CNAG_03767		CNAG_06338			CNAG_06628
CNAG_06818	CNAG_02780		CNAG_03915			CNAG_03420
CNAG_02322	CNAG_06092		CNAG_04098			CNAG_01019
CNAG_04755	CNAG_03795		CNAG_01578			CNAG_03236
CNAG_03315	CNAG_06313		CNAG_01422			CNAG_02366
CNAG_02241	CNAG_05836		CNAG_01118			CNAG_01984
CNAG_07779	CNAG_01726		CNAG_00905			CNAG_01128
CNAG_02305	CNAG_00877		CNAG_04676			CNAG_02050
CNAG_05694	CNAG_03332		CNAG_06487			CNAG_00605
CNAG_04927	CNAG_04763		CNAG_04818			CNAG_02147
CNAG_06671	CNAG_06555		CNAG_03542			CNAG_00961
CNAG_03592	CNAG_04732		CNAG_06924			CNAG_05256
CNAG_02357	CNAG_01032		CNAG_06280			CNAG_01257
CNAG_02712	CNAG_06793		CNAG_00622			CNAG_02503
CNAG_04904	CNAG_05102		CNAG_06240			CNAG_04221
CNAG_03346	CNAG_06860		CNAG_05915			CNAG_02117
CNAG_01294	CNAG_05915		CNAG_02341			CNAG_04197
CNAG_04176	CNAG_04187		CNAG_07756			CNAG_01026
CNAG_07443	CNAG_02406		CNAG_04758			CNAG_05045
CNAG_00239	CNAG_02675		CNAG_00331			CNAG_04765
CNAG_01948	CNAG_03686		CNAG_07367			CNAG_01076
CNAG_04863	CNAG_03956		CNAG_02210			CNAG_02748
CNAG_05063	CNAG_02478		CNAG_02944			CNAG_05260
CNAG_02859	CNAG_05534		CNAG_00988			CNAG_03143
CNAG_04090	CNAG_03696		CNAG_03805			CNAG_05097
CNAG_03843	CNAG_02173		CNAG_06400			CNAG_00491
CNAG_04191	CNAG_01828		CNAG_00247			CNAG_04920
CNAG_01938	CNAG_07491		CNAG_00235			CNAG_06853
CNAG_06161	CNAG_04600		CNAG_02183			CNAG_03262
CNAG_03946	CNAG_00554		CNAG_05750			CNAG_01914
CNAG_05753	CNAG_04662		CNAG_01594			CNAG_02764
CNAG_04916	CNAG_01916		CNAG_06102			CNAG_00745
CNAG_04316	CNAG_02208		CNAG_00497			CNAG_00121
CNAG_04908	CNAG_05391		CNAG_02959			CNAG_04162
CNAG_05067	CNAG_05499		CNAG_06101			CNAG_00403
CNAG_06352	CNAG_06087		CNAG_06521			CNAG_03019
CNAG_01438	CNAG_06834		CNAG_03485			CNAG_01607
CNAG_07797	CNAG_02078					CNAG_02149
CNAG_03902	CNAG_02667					CNAG_03595
CNAG_00871	CNAG_00566					CNAG_03772
CNAG_07924	CNAG_03834					CNAG_01027
CNAG_03322	CNAG_05817					CNAG_00238
CNAG_08022	CNAG_06745					CNAG_03011
	CNAG_02086					CNAG_05880
	CNAG_04828					CNAG_04787
	CNAG_01526					CNAG_02039
	CNAG_06832					CNAG_02846
	CNAG_03996					CNAG_02990
	CNAG_05815					CNAG_02962
	CNAG_06747					CNAG_03983
	CNAG_01307					CNAG_00138
	CNAG_02291					CNAG_05505
	CNAG_04625					CNAG_05379
	CNAG_01531					CNAG_05387
	CNAG_02531					CNAG_05060
	CNAG_00029					CNAG_01920
	CNAG_01648					CNAG_03215
	CNAG_03168					CNAG_03555
	CNAG_04282					CNAG_05587
	CNAG_06714					CNAG_05324
	CNAG_02686					CNAG_06313
	CNAG_00914					CNAG_03920
	CNAG_05093					CNAG_06642
	CNAG_01626					CNAG_02722
	CNAG_02111					CNAG_00920
	CNAG_03453					CNAG_05682
	CNAG_06835					CNAG_04652
	CNAG_05221					CNAG_05173
	CNAG_00897					CNAG_06917
	CNAG_05140					CNAG_01949
	CNAG_05070					CNAG_03245
	CNAG_06568					CNAG_04070
	CNAG_05176					CNAG_06428
	CNAG_02087					CNAG_01422
	CNAG_03604					CNAG_03948
	CNAG_00137					CNAG_02008
	CNAG_04747					CNAG_04459
	CNAG_06093					CNAG_03936
	CNAG_04312					CNAG_06377
	CNAG_04318					CNAG_06593
	CNAG_06681					CNAG_03333
	CNAG_04284					CNAG_06553
	CNAG_07796					CNAG_02079
	CNAG_03426					CNAG_00800
	CNAG_04586					CNAG_06018
	CNAG_06746					CNAG_00716
	CNAG_02363					CNAG_00181
	CNAG_01890					CNAG_01777
	CNAG_02511					CNAG_01241
	CNAG_06448					CNAG_03162
	CNAG_02924					CNAG_02478
	CNAG_04826					CNAG_01078
	CNAG_07807					CNAG_02048
	CNAG_02202					CNAG_02377
	CNAG_07635					CNAG_05462
	CNAG_04168					CNAG_06208
	CNAG_04514					CNAG_06730
	CNAG_03229					CNAG_05721
	CNAG_06926					CNAG_00683
	CNAG_03368					CNAG_01794
	CNAG_00774					CNAG_00581
						CNAG_00696
						CNAG_00308
						CNAG_05696
						CNAG_04141
						CNAG_04467
						CNAG_01962
						CNAG_03295
						CNAG_06170
						CNAG_06521
						CNAG_04846
						CNAG_03230
						CNAG_03306
						CNAG_05015
						CNAG_06063
