## Supplementary material for "Leveraging a new data resource to define the response of *C. neoformans* to environmental signals": File S6

Gene ID	Gene Name or Symbol	LFC DMEM+CO2/YPD:30	LFC DMEM+CO2/YPD:90	LFC DMEM+CO2/YPD:180	LFC DMEM+CO2/YPD:1440
CNAG_03894	PDR802	0.959426	2.735735	3.1865	5.304332
CNAG_01551	GAT201	2.043775	3.090555	3.276795	3.718935
CNAG_05431	RIM101	2.16754	1.713665	1.633947	2.029964
CNAG_01232	PMC1	1.883546	1.880948	1.927307	2.019736
CNAG_00883	ECM2201	0.205764	2.01323	2.445442	1.94387
CNAG_07470	PDE2	0.019929	0.376938	0.279518	1.881877
CNAG_04755	BCK1	0.729204	0.920916	1.08449	1.787786
CNAG_02797	CPL1	-0.786054	0.043208	0.493942	1.701251
CNAG_04837	MLN1	-0.852634	-1.957468	-1.5682	1.602925
CNAG_03167	CHK1	1.052567	0.052737	0.114936	1.420978
CNAG_05067	CLR5	1.598707	0.857069	1.3741	1.316356
CNAG_00871	CLR3	1.527559	1.572408	1.846182	1.248646
CNAG_01626	ADA2	0.357152	0.084042	0.190956	1.210564
CNAG_06762	GAT204	0.534869	1.31748	1.58092	1.198846
CNAG_04864	CIR1	-0.073734	0.775284	0.954768	1.196888
CNAG_04184	FZC47	-0.156671	0.148374	0.520758	1.168511
CNAG_02877	FZC51	1.672573	1.476541	1.150147	1.157675
CNAG_03670	IRE1	0.347869	0.492602	0.783539	1.099117
CNAG_03582	RIM20	0.571771	0.683357	0.718823	1.058686
CNAG_04878	FZC1	-0.139955	0.421912	0.710577	1.0373
CNAG_00460	LIV1	-0.118805	0.129559	0.296734	0.937681
CNAG_07554	CAP10	-0.845638	-0.398567	0.147937	0.913292
CNAG_00239	YAP1	0.478336	0.49692	0.5127	0.874956
CNAG_05861	FKH101	0.268736	0.586509	0.673579	0.848458
CNAG_00156	SP1	0.080535	0.119547	0.411701	0.817249
CNAG_02799	DAK202a	-0.449098	0.187961	0.610873	0.814859
CNAG_00721	CAP59	0.050693	-0.013175	0.15729	0.804232
CNAG_00623	EGCrP1	0.240031	0.765457	0.700416	0.801308
CNAG_03818	SSK1	0.137679	0.398866	0.571605	0.7925
CNAG_05081	PDE1	-0.158353	0.262156	0.303976	0.784002
CNAG_03120	AGS1	0.127402	0.237364	0.338328	0.778817
CNAG_01905	KSP1	0.459742	0.650992	0.659055	0.776806
CNAG_05420	USV101	0.441757	0.411963	0.393036	0.771867
CNAG_06591	SET302	0.288372	-0.067333	0.333639	0.766225
CNAG_05005	ATG1	0.948457	0.717818	0.456897	0.755315
CNAG_01371	CRG2	-0.665236	-0.167483	0.068163	0.741161
CNAG_02389	YPK101	0.258957	0.154517	0.371384	0.740276
CNAG_00600	CAP60	-0.045187	0.031376	0.149535	0.728178
CNAG_04969	UGD1	0.354514	0.114076	0.299201	0.724123
CNAG_00130	RCK2	2.054783	1.245738	0.831912	0.723515
CNAG_04908	CLR4	1.791552	1.356773	1.059845	0.723069
CNAG_03561	FZC33	-1.026578	0.28229	0.599707	0.710598
CNAG_04230	THI6	-0.63429	-0.251832	-0.2668	0.699523
CNAG_06352	CGP1	-0.732359	-0.665801	-0.361945	0.692495
CNAG_07924	MCM1	-0.435387	0.240301	0.595209	0.691252
CNAG_05965	IRK4	0.308624	1.101606	0.936392	0.67402
CNAG_04821	PAN3	0.582982	0.430803	0.400633	0.66997
CNAG_03843	ARK1	0.740368	0.505354	0.529847	0.667921
CNAG_07779	TDA10	0.547103	-0.217005	0.345206	0.620926
CNAG_04753		-1.008716	-0.377248	0.225728	0.601232
CNAG_05218	ACA1	1.16463	1.082973	0.786732	0.592695
CNAG_03409	SKN7	0.060488	0.303262	0.441391	0.591704
CNAG_01720	VPS23	-0.051759	0.313017	0.210475	0.576645
CNAG_02885	CAP64	0.116368	-0.012586	0.112836	0.570878
CNAG_07443	HLH4	-0.067302	0.65667	1.170459	0.566627
CNAG_05392	ZAP104	-0.147559	-0.26928	-0.075983	0.541884
CNAG_06671	YKL1	0.670678	0.52913	0.429718	0.534484
CNAG_02029	WSP1	1.377916	1.140873	0.88408	0.528003
CNAG_02008	OVA1	2.463743	0.865227	0.796787	0.5218
CNAG_04191	CEX1	-0.180568	0.221637	0.171234	0.495368
CNAG_08022	PHO85	0.695986	1.021738	0.755276	0.47114
CNAG_02153	TUP1	-0.236103	0.016	0.112388	0.465319
CNAG_06276	CEP3	0.332438	0.383525	0.677341	0.464027
CNAG_06730	GSK3	0.757417	0.701421	0.628512	0.463403
CNAG_02566	FKH2	0.953856	0.155056	-0.050871	0.435481
CNAG_06751	HLH3	0.140055	0.583915	0.676347	0.431402
CNAG_04916	FZC16	-0.271478	-0.334166	0.093194	0.430957
CNAG_01938	KIN1	0.695851	0.629316	0.481997	0.423204
CNAG_06818	HAP1	0.511334	1.087925	0.765084	0.412878
CNAG_00415	CDC2801	-0.962464	-0.426739	-0.063372	0.410306
CNAG_04457	FZC30	-0.982401	-0.674985	-0.140294	0.408505
CNAG_01523	HOG1	0.230518	0.049818	0.047205	0.407018
CNAG_01438	SWI6	0.064959	-0.397111	-0.181183	0.405153
CNAG_05771	TEL1	0.453615	0.447634	0.360032	0.391847
CNAG_04514	MPK1	0.913396	1.15533	1.129216	0.382684
CNAG_03115	FZC46	0.069856	0.04076	0.107812	0.381074
CNAG_05703	LRG1	0.034941	0.176942	0.276935	0.359593
CNAG_04316	UTR1	0.632559	0.421499	0.278873	0.354265
CNAG_03158	CMT1	0.144042	0.128759	0.33815	0.350252
CNAG_04090	ATF1	1.001091	0.68063	0.550478	0.336991
CNAG_03315	RHO1	0.389784	-0.208441	-0.105113	0.318074
CNAG_07701	CTR1	-0.661509	-0.640548	-0.174385	0.311123
CNAG_03648	KRE5	0.835364	0.591019	0.524271	0.306556
CNAG_03183	FZC24	-0.663223	-0.381867	-0.322878	0.296266
CNAG_04353	CLR1	0.557029	0.630972	0.652129	0.267406
CNAG_02233	MEC1	-0.189917	-0.139156	0.028089	0.260514
CNAG_07506	FAP1	0.158487	-0.193077	0.054533	0.248922
CNAG_03322	UXS1	-0.088095	-0.817265	-0.388781	0.242688
CNAG_04640	ACL1	2.043244	0.961515	0.82499	0.237161
CNAG_06719	FZC49	-0.56596	0.216757	0.4648	0.231428
CNAG_06632	ABC1	0.253339	0.731821	0.989925	0.229447
CNAG_01845	PKC1	-0.108216	0.28019	0.43375	0.222664
CNAG_04176	HSF2	-0.406806	0.17183	0.324214	0.193697
CNAG_06809	IKS1	-0.831739	-0.377178	-0.154298	0.190658
CNAG_06086	CDK8	-0.807382	0.011399	0.176663	0.173936
CNAG_05216	RAD53	-0.280362	0.30908	0.21301	0.171451
CNAG_02305	FZC45	-0.382508	-0.041054	0.028621	0.168407
CNAG_04312	MAN1	1.261308	0.669109	0.433305	0.150761
CNAG_03914	FZC14	-1.21975	-0.415172	-0.132897	0.133453
CNAG_00193	GAT1	-0.215835	-0.106103	0.182683	0.118185
CNAG_02322	FZC17	-0.812956	-0.084179	0.057033	0.11516
CNAG_00363	TCO6	0.627093	0.349839	0.36306	0.10733
CNAG_01294	IPK1	0.048526	0.608604	0.590362	0.102032
CNAG_03116	HCM1	-0.802864	-0.399069	-0.180414	0.100478
CNAG_05753	ARG5	0.51516	0.280866	0.270843	0.068993
CNAG_04804	SRE1	-0.017011	0.185609	0.328731	0.061698
CNAG_07680	HAP5	-0.478798	-0.282323	-0.220279	0.053732
CNAG_03153	SEC14-1	0.957623	0.359453	0.166779	0.048351
CNAG_01062	PSK201	0.68784	0.582902	0.432301	0.038655
CNAG_05650	UBP5	0.212759	0.247527	0.245998	0.02285
CNAG_02357	MKK2	0.324236	0.352883	0.4128	0.013869
CNAG_00570	PKR 1	0.777954	0.620535	0.515262	0.007385
CNAG_05063	SSK2	-0.385872	-0.312066	-0.15125	0.006931
CNAG_03811	IRK5	-0.730126	-0.459897	-0.250484	-0.000694
CNAG_01172	PBX1	-0.091961	-0.332	-0.181924	-0.016523
CNAG_04215	MET3	1.173881	0.291332	0.157993	-0.021491
CNAG_05562	PBX2	-0.612356	-0.203969	-0.008354	-0.028133
CNAG_00769	PBS2	-0.013161	0.162811	0.204191	-0.030664
CNAG_04904	CHC1	0.299149	0.125116	0.351194	-0.038155
CNAG_05535	FHL1	-0.461191	-1.082616	-0.335673	-0.038214
CNAG_04012	FZC18	-0.352311	0.470163	0.411954	-0.042525
CNAG_04586	HOB7	-0.251433	0.004734	0.092162	-0.045475
CNAG_06161	VRK1	0.447644	0.712155	0.652264	-0.096469
CNAG_01106	VPH1	-0.041916	-0.084963	0.036126	-0.119333
CNAG_07464	MBS1	-0.248737	-0.759556	-0.45029	-0.120297
CNAG_02215	HAP3	-0.605178	-0.321752	0.289058	-0.121463
CNAG_03946	GAL101	0.711146	0.183505	0.014977	-0.148079
CNAG_01948	FZC36	-0.754675	-0.434071	-0.227385	-0.152518
CNAG_02859	POS5	0.406359	0.269742	0.140489	-0.159797
CNAG_02802	ARG2	-1.532595	-1.239778	-0.924342	-0.160007
CNAG_05292	TPS1	1.14709	0.394735	0.152493	-0.178013
CNAG_06301	SCH9	0.276934	0.530326	0.644797	-0.178889
CNAG_00396	PKA1	0.643738	0.712052	0.539619	-0.179741
CNAG_05176	HOB3	0.684566	-0.383885	-0.632544	-0.182925
CNAG_03592	THI20	-0.054621	-0.194459	-0.174173	-0.195457
CNAG_05538	JJJ1	-0.860506	-0.764622	-0.378823	-0.217447
CNAG_01704	IRK6	0.444478	0.169479	0.280663	-0.22019
CNAG_05222	NRG1	0.647112	0.302137	0.241283	-0.241505
CNAG_00375	GCN5	-1.156625	-0.676736	-0.328778	-0.250456
CNAG_00440	SSN801	-1.327382	-0.335224	-0.021999	-0.308228
CNAG_05563	HOS2	-1.138348	-0.715452	-0.615875	-0.311749
CNAG_03202	CAC1	0.111774	-0.150745	-0.232638	-0.312076
CNAG_04927	YFH701	-1.995243	-1.889768	-1.300593	-0.325164
CNAG_05600	IGI1	0.220949	-0.538444	-0.408818	-0.326382
CNAG_04678	YPK1	-0.16783	-0.111755	-0.074656	-0.344265
CNAG_02675	HSL101	-0.898392	-1.048747	-1.108978	-0.379501
CNAG_05694	CKA1	-0.233612	-0.54959	-0.434069	-0.390576
CNAG_04863	VPS25	-1.31002	-0.720087	-0.738608	-0.423918
CNAG_07901	FZC29	0.026385	-0.025577	-0.049527	-0.494232
CNAG_01162	MAK3201	0.714092	-0.080377	-0.314679	-0.619158
CNAG_04505	GPA1	0.266236	-0.12605	-0.130258	-0.805972
CNAG_02236	PPG1	-0.590105	-0.516413	-0.49546	-0.837601
CNAG_03346	BZP4	0.514491	-0.284138	-0.179446	-0.878174
CNAG_01890	MET6	0.099995	-0.822285	-0.837562	-0.881893
CNAG_01014	ZFC4	-0.170924	-0.452557	-0.543773	-0.91566
CNAG_04730	GPR4	-0.571247	-0.280391	-0.303572	-0.941655
CNAG_03902	RDS2	0.338803	-0.120626	-0.3477	-1.07589
CNAG_07797	CLR6	-1.594877	-0.760529	-0.83003	-1.076615
CNAG_06051	GAL1	-1.151041	-1.825622	-1.716599	-1.132088
CNAG_00559	BZP3	-0.048797	-0.045312	-0.043288	-1.145304
CNAG_03438	HXT1	-1.800569	-0.60822	-0.232092	-1.234986
CNAG_00268	ILV2	-0.292646	-1.084689	-0.952256	-1.360601
CNAG_02712	BUD32	-1.089177	-1.391556	-0.895694	-1.405797
CNAG_02241	HOB5
